# ALKBH1 drives codon-biased, pro-oncogenic translation and tumor microenvironment remodeling in glioma via tRNA wobble oxidation

**DOI:** 10.1101/2025.11.28.691056

**Authors:** Atsushi Nakayashiki, Arata Nagai, Yuko Iwasaki, Abdulrahman Mousa, Moe Kumai, Munehiro Kimura, Shadi Al-Mesitef, Hiroshi Kanno, Shota Yamashita, Daisuke Ando, Yoshiteru Shimoda, Masayuki Kanamori, Keisuke Goda, Hidenori Endo, Sherif Rashad, Kuniyasu Niizuma

## Abstract

Gliomas rely on translational plasticity to sustain heterogeneity, stemness, and immune evasion. Here we identify the tRNA dioxygenase ALKBH1 as a central regulator of codon-biased translation and tumor microenvironment remodeling. LC-MS/MS profiling of patient tumors revealed enrichment of ALKBH1-mediated wobble cytidine oxidation modifications in high-grade gliomas. Genetic perturbation demonstrated that ALKBH1 overexpression slows proliferation in vitro but worsens survival in vivo by promoting glioma stem-like and neuronal states and suppressing anti-tumor immunity. Ribosome profiling showed that ALKBH1 establishes an A/T-ending codon-biased translational program, enhancing decoding of rare leucine codons (TTA/TTG) and driving synthesis of pro-stemness transcripts. Single-cell RNA-seq analyses further revealed that ALKBH1 promotes glioma heterogeneity and induces neuronal cell clusters and rewires intercellular communication ECM-related signaling while dampening immune pathways and reducing immune infiltration. These findings establish a mechanistic link between tRNA oxidation, codon bias, and glioma aggressiveness, positioning ALKBH1 as a potential therapeutic target for glioma.
