## Supplementary figures and tables for "ALKBH1 drives codon-biased, pro-oncogenic translation and tumor microenvironment remodeling in glioma via tRNA wobble oxidation": Supplementary tables.xlsx

### Sheet: S table 1 - patient glioma data
Compound	Group	ac4C	acp3U	Am	Cm	D	f5C	f5Cm	Gm	hm5C	hm5Cm	ho5U	I	i6A	m1A	m1G	m1I	m227G	m22G	m2G	m3C	m3U	m5C	m5U	m5Um	m66A	m6A	m6Am	m6t6A	m7G	mcm5s2U	mcm5U	mcm5Um	ms2i6A	ms2t6A	ncm5U	Q	t6A	Um
A2-2	LG Astro	12.8087	0.951127	0.254714	15.1614	0	0.0292947	0.153278	27.7957	0	0.239317	0	7.65388	6.59284	166.737	55.5312	6.36244	5.24638	46.4349	90.8444	21.3134	0.237328	39.7228	8.01393	1.67087	0.415806	10.4015	0.58033	0.0571478	52.1182	1.51537	0	0.303702	1.38957	1.1542	0.362234	1.92529	0.890202	1.90433
A2-3	LG Astro	7.75469	1.00859	0.326177	12.9795	1.40699	0.0588997	0.0739173	21.1098	0.0182552	0.12293	0.0363609	5.89587	4.61721	101.131	38.6788	3.83394	5.49648	36.0487	72.1987	15.6751	0.254203	29.6213	5.63579	1.61054	0.612109	6.70632	0.57119	0.055413	36.3634	0.627774	0	0.168232	1.38886	0.909397	0.302692	1.327	1.12637	1.49742
A3-1	LG Astro	8.14375	0.578611	0.26945	12.2862	0.825174	0.0557925	0.152211	20.1022	0.027253	0.055928	0	7.62442	3.54716	107.63	38.7179	4.134	3.86032	34.0268	67.0627	14.379	0.307536	29.0974	4.99411	1.24027	0.542014	6.74802	0.511781	0.0555217	36.4204	0.686269	0.0413704	0.27358	1.16633	1.01781	0.303677	1.06375	1.27053	1.41919
A3-4	LG Astro	11.3828	1.07092	0.352368	16.1804	1.27862	0.0600113	0.154557	29.9126	0.0250613	0.153689	0.0612568	16.602	6.2676	153.704	54.9797	6.1478	5.4716	49.3198	98.044	20.6815	0.226986	40.1533	7.0462	2.14452	0.896245	9.49579	0.489715	0.0577467	48.7488	1.20951	0	0.485828	1.74924	1.03401	0.246952	1.67333	1.5575	1.97701
A3-5	LG Astro	12.94	1.11171	0.136916	15.1223	0.735249	0.0277341	0.0642398	26.5988	0.013235	0.127654	0	10.8317	6.67934	177.203	64.1179	6.42501	8.30729	51.4286	99.0763	22.5163	0.450608	43.5431	8.14713	2.47932	0.813111	11.9974	0.763474	0.0693997	47.8925	0.968654	0	0.218854	2.12538	0.962462	0.471015	1.97688	1.9886	1.92776
A4-1	HG Astro	22.8723	2.91376	12.6982	37.742	5.27071	0.0895956	0.475861	41.9004	0.0347047	0.658349	0.0279046	14.9789	13.9412	275.232	106.357	10.4454	6.85579	123.586	214.015	45.2353	0.636224	93.5149	9.71737	5.13417	0.691553	22.1121	0.529681	0.287659	116.03	1.67278	0.197567	0.121517	4.01939	1.27772	0.884472	4.71262	3.92396	4.29475
A4-2	HG Astro	18.2819	3.04927	24.9931	36.2497	4.99275	0.0850462	0.365829	41.448	0.0156557	0.595914	0.032098	12.8781	11.7294	226.657	102.279	9.30572	5.93161	110.579	186.521	41.4026	0.851366	94.8145	7.63418	4.0775	0.830247	19.0295	0.524414	0.266155	105.569	1.29471	0.126468	0.152436	2.70093	1.0501	0.769019	4.27031	3.74965	3.88221
A4-3	HG Astro	26.4253	2.05564	0.0166408	37.0974	6.49318	0.0158973	0.251058	39.9572	0.0342075	0.856405	0.0467816	16.3031	15.4161	261.599	135.453	9.91307	2.83988	141.273	211.958	52.9221	0.608247	88.4108	9.08667	4.61365	0.223894	19.1087	0.402706	0.401656	122.794	1.67904	0.298227	0.0647022	0.853485	1.62493	0.948687	2.02027	4.76939	4.70869
A4-5	HG Astro	16.3074	2.29283	52.5345	35.0677	2.9341	0.190731	0.166415	49.5578	0.00667169	0.368173	0.0226664	10.1174	9.79562	189.896	77.8096	6.88798	11.4031	80.01	135.1	31.2658	0.725017	67.856	5.76918	3.14948	2.24501	18.1259	1.12005	0.186122	81.5604	0.996064	0.10307	0.108705	3.27742	0.796851	0.533328	2.82353	2.81031	3.92878
GB-1	GB	26.3915	3.3504	11.2758	44.205	0	0.0499034	0.406956	31.5961	0.0151304	0.834521	0.0253896	17.3408	15.589	319.151	130.004	11.0918	3.19469	139.441	224.749	56.8729	0.424305	119.613	9.59235	4.69716	0.548466	20.3319	0.432156	0.262374	132.815	1.61736	0.264665	0.0873264	1.91801	1.54923	0.890451	4.09015	3.79763	4.16437
GB-10	GB	15.6806	1.93751	61.0346	37.7708	2.6273	0.0594871	0.199562	62.4363	0.00603588	0.385294	0.0164374	7.73359	7.53582	154.447	66.9369	5.61344	3.49278	69.9526	109.98	27.9855	0.552061	50.6731	4.26449	2.38285	1.31419	12.2584	0.255612	0.134849	63.207	0.82547	0.0744097	0.0684722	1.53479	0.791762	0.481413	2.216	2.32108	3.94197
GB-11	GB	21.7737	2.89904	35.0341	39.1236	4.3288	0.142344	0.265	41.6104	0.0138717	0.627473	0.0344784	14.7368	12.8899	231.204	107.755	9.5385	7.96726	121.769	184.521	43.1639	0.787742	99.3284	7.69522	4.20908	2.40179	23.0813	0.693711	0.311812	99.9107	1.42866	0.0719023	0.13585	4.74098	1.30657	0.762118	4.40862	4.16469	3.59922
GB-2	GB	26.8063	3.63172	28.3558	46.6246	4.73561	0.0390742	0.655098	59.7835	0.0310691	0.810901	0.0617858	16.4088	15.9619	248.295	110.105	6.41705	8.93355	149.863	204.973	53.4604	0.541582	88.3929	8.83818	4.58391	1.67527	18.5305	0.720645	0.340849	119.731	1.4455	0.213219	0.0376934	2.9912	1.88602	0.658876	5.06205	5.16103	3.59222
GB-3	GB	25.5358	3.48895	10.821	42.9442	0	0.0452489	0.272262	53.288	0.0322794	0.745107	0.036679	17.5424	17.2454	286.956	124.863	11.2326	2.18875	145.575	210.109	60.9326	0.46166	122.248	9.42191	4.40637	0.458377	18.1151	0.288866	0.368867	123.917	1.68778	0.281992	0.0745123	1.98897	1.52909	1.01036	3.29136	4.1462	4.54399
GB-4	GB	19.9683	2.67073	37.8186	41.024	0	0.0449397	0.286368	57.7137	0.0149102	0.607195	0.0206261	13.3136	10.0861	273.06	95.5677	9.3257	2.59324	93.6762	182.11	39.9363	0.593451	83.1936	8.79053	3.32345	0.523794	15.2568	0.193354	0.176677	94.7855	1.07357	0.341682	0.0790152	2.23684	0.878044	0.654365	3.74821	1.45608	4.04236
GB-5	GB	25.8589	3.78486	16.2222	44.9621	6.00609	0.0714633	0.458552	56.6275	0.0399756	0.781729	0.0371565	19.0161	16.0995	258.616	128.579	11.3529	7.892	145.883	208.138	54.8066	0.625416	124.591	9.09551	4.25455	1.60585	23.0706	0.813856	0.397811	117.807	1.3101	0.320185	0.128515	2.55584	1.39184	1.01922	4.035	5.20315	4.49451
GB-6	GB	23.7527	3.30536	9.82152	42.1916	0	0.0742993	0.385463	52.1551	0.0143069	0.772113	0.0108094	16.8333	13.4031	366.726	127.525	11.8834	2.93976	124.815	223.011	49.9996	0.54372	106.448	10.0211	4.07349	0.285439	20.0279	0.283072	0.255716	130.664	1.3681	0.275659	0.0775993	2.13605	1.0956	0.790107	4.67048	1.68018	4.45942
GB-7	GB	24.2379	4.3973	0.019759	46.0986	5.51117	0.0422881	0.407079	56.8995	0.0339179	0.647841	0.044305	16.8982	16.3167	283.48	131.278	10.3019	1.92806	140.351	223.428	57.5165	0.759321	111.606	8.73468	4.77476	0.286947	23.6249	0.192371	0.415711	121.195	1.57237	0.221539	0.0604482	6.14794	1.78789	1.00118	4.49742	3.99703	5.09158
GB-8	GB	25.2817	3.15271	19.2699	45.7334	4.75727	0.0142572	0.284837	57.9865	0.0147319	0.733703	0.0400246	16.8111	16.183	300.637	121.283	8.78318	2.61852	133.276	227.559	60.9327	0.742625	114.356	9.35834	4.76863	0.848222	20.7114	0.239699	0.362461	123.401	1.91489	0.292445	0.130499	1.85208	1.59045	0.916774	5.29247	4.89493	4.7036
GB-9	GB	26.866	3.38903	21.1945	41.8991	5.57264	0.064165	0.932513	55.8428	0.0290346	0.833566	0.0482913	17.276	14.0275	260.883	107.387	10.5982	4.33656	136.755	210.933	52.4352	0.754836	100.616	8.60947	4.39135	0.748978	21.9604	0.462706	0.338234	110.62	1.41372	0.139864	0.0678874	1.91028	1.80216	0.994829	4.15462	4.14233	4.99149
O2-1	Oligo	20.3423	2.61467	42.0873	37.6787	3.90133	0.199764	0.298306	44.6888	0.0230063	0.474318	0.0258122	14.1068	12.3819	249.367	92.3028	9.11556	14.5138	108.723	185.595	38.9272	0.83304	80.9209	7.7407	4.12856	2.0518	28.4699	1.22746	0.199087	92.676	1.27438	0.107414	0.129819	4.44976	1.10679	0.688167	4.11008	2.96836	3.94495
O2-2	Oligo	21.2913	3.01145	0.0510105	35.585	0	0.0539919	0.267975	44.8332	0.00865527	0.53902	0.0270232	21.3807	12.9942	352.638	136.315	14.7353	4.87491	117.051	235.326	46.6312	0.504557	100.93	12.8521	4.69329	0.645205	24.1653	0.426948	0.234695	115.478	1.47123	0.160488	0.181739	3.2388	1.14514	0.814179	4.73559	3.5047	3.67616
O2-3	Oligo	10.9322	0.80259	0.523534	13.4146	0	0.0272349	0.162426	18.144	0.0370071	0.150572	0	14.9639	6.41934	154.55	54.5504	5.47271	1.5658	49.142	98.1509	21.3062	0.21227	41.7189	6.86857	1.80751	0.295941	8.9294	0.324506	0.0256158	45.0468	0.920782	0	0.292414	1.46357	1.7513	0.439806	1.57847	1.55395	1.26691
O2-4	Oligo	8.0167	0.559757	6.39042	11.3215	0.195814	0.0308113	0.117488	15.3645	0	0.103735	0	25.3637	4.12779	118.167	41.3807	4.46867	1.01119	35.6136	69.6864	15.1267	0.290344	32.0473	5.30033	1.28828	0.275774	6.41604	0.283166	0.0230996	34.8742	0.793667	0	0.283486	0.924944	1.25442	0.340773	1.11845	1.29926	1.17456
O2-5	Oligo	11.267	0.258937	0.343624	11.6779	0.5097	0	0.114436	21.3495	0	0.173128	0	11.0991	5.19014	141.829	55.3946	6.4735	1.25648	43.7449	95.3776	18.3854	0.298123	35.3066	6.83585	1.86711	0.0986143	8.616	0.122926	0.0597088	42.4394	0.909034	0	0.349623	0.521733	0.486336	0.312507	1.62705	1.25073	1.13843
O3-1	Oligo	9.92851	1.81017	0.451901	14.6881	0.91193	0.0281268	0.0464146	19.8247	0.0499973	0.189776	0	23.2223	5.30715	206.053	69.1088	5.78242	1.9985	54.4624	121.87	25.5873	0.168921	50.4568	8.19929	3.2409	0.268649	8.38164	0.386183	0.0682316	56.2041	0.727662	0	0.459815	0.910914	1.77477	0.342442	2.87043	2.09433	1.48361
O3-2	Oligo	8.4443	1.04904	0.328879	14.0769	0.76121	0.042945	0.106114	23.1446	0	0.16105	0.0747215	7.7954	3.91318	134.016	49.3748	6.12126	5.18904	42.0069	88.9833	15.8525	0.278388	35.8909	6.39787	1.20855	0.533286	8.38524	0.521075	0.0490094	41.3375	0.424346	0.0670106	0.298639	2.54366	0.784315	0.333434	1.60362	1.31554	1.47895
O3-3	Oligo	3.40852	0.341146	0.413839	5.2987	0.591555	0.0210193	0.0552455	8.66257	0.0122024	0.0348958	0.0478051	5.15082	1.5715	65.7411	23.6383	2.71648	1.99211	19.4789	40.2687	7.43981	0.103497	17.6389	2.8949	0.785491	0.0907366	4.2176	0.343118	0.0118676	18.9625	0.490737	0	0.0362723	0.379129	0.780134	0.236719	0.675335	0.672247	0.49349
O3-5	Oligo	6.80625	0.243182	2.02841	13.0792	0.777462	0	0.20928	0.25	0	0	0	15.4881	5.61174	133.735	46.1333	4.61458	8.16458	39.6509	80.6358	17.247	0.394886	35.7252	6.38087	1.86193	0.451705	8.80833	0.805303	0.106439	36.2784	2.1142	0	1.84242	1.78655	1.79261	0.554924	1.42027	1.85265	1.07727

### Sheet: S table 2 
Abbreviation	Full name	occurance in small (<200nt) RNAs
ac4C	N4-acetylcytidine	tRNA
acp3U	3-(3-amino-3-carboxypropyl)uridine	tRNA
Am	2'-O-methyladenosine	rRNA, snRNA, snoRNA
Cm	2'-O-methylcytidine	rRNA, snRNA, tRNA
cm5U	5-carboxymethyluridine	tRNA
D	5-carboxymethyluridine	rRNA, tRNA
f5C	5-formylcytidine	tRNA
f5Cm	5-formyl-2'-O-methylcytidine	tRNA
Gm	2'-O-methylguanosine	rRNA, snRNA, tRNA
hm5C	5-hydroxymethylcytidine	tRNA
hm5Cm	2'-O-methyl-5-hydroxymethylcytidine	tRNA
I	Inosine	tRNA
i6A	N6-isopentenyladenosine	tRNA
m1A	1-methyladenosine	rRNA, tRNA
m1G	1-methylguanosine	rRNA, tRNA
m1I	1-methylinosine	tRNA
m1Y	1-methylpseudouridine	unknown
m227G	N2,N2,7-trimethylguanosine	rRNA?
m22G	N2,N2-dimethylguanosine	tRNA, rRNA
m2G	N2-methylguanosine	rRNA, snRNA, tRNA
m3C	3-methylcytidine	tRNA
m3U	3-methyluridine	rRNA
m5C	5-methylcytidine	tRNA, rRNA
m5U	5-methyluridine	tRNA, rRNA
m5Um	5,2'-O-dimethyluridine	tRNA
m66A	N6,N6-dimethyladenosine	rRNA
m6A	N6-methyladenosine	rRNA, snRNA
m6Am	N6,2'-O-dimethyladenosine	snRNA
m6t6A	N6-methyl-N6-threonylcarbamoyladenosine	tRNA
m7G	7-methylguanosine	rRNA, tRNA, miRNA
man Q	mannosyl-queuosine	tRNA
gal Q	galactosyl-queuosine	tRNA
mchm5U_R	5-(carboxyhydroxymethyl)uridine methyl ester (R)	tRNA
mchm5U_S	5-(carboxyhydroxymethyl)uridine methyl ester (S)	tRNA
mcm5s2U	5-methoxycarbonylmethyl-2-thiouridine	tRNA
mcm5U	5-methoxycarbonylmethyluridine	tRNA
mcm5Um	5-methoxycarbonylmethyl-2'-O-methyluridine	tRNA
ms2i6A	2-methylthio-N6-isopentenyladenosine	tRNA
ms2t6A	2-methylthio-N6-threonylcarbamoyladenosine	tRNA
ncm5U	5-carbamoylmethyluridine	tRNA
ncm5Um	5-carbamoylmethyl-2'-O-methyluridine	tRNA
oHyW	hydroxywybutosine	tRNA
Q	queuosine	tRNA
t6A	N6-threonylcarbamoyladenosine	tRNA
Um	2'-O-methyluridine	rRNA, snRNA, snoRNA, tRNA
Y	pseudouridine	rRNA, snRNA, snoRNA, tRNA
